# Interpretable Spatial Gradient Analysis for Spatial Transcriptomics Data

**DOI:** 10.1101/2024.03.19.585725

**Authors:** Qingnan Liang, Luisa Solis Soto, Cara Haymaker, Ken Chen

## Abstract

Cellular anatomy and signaling vary across niches, which can induce gradated gene expressions in subpopulations of cells. Such spatial transcriptomic gradient (STG) makes a significant source of intra-tumor heterogeneity and can influence tumor invasion, progression, and response to treatment. Here we report *Local Spatial Gradient Inference* (LSGI), a computational framework that systematically identifies spatial locations with prominent, interpretable STGs from spatial transcriptomic (ST) data. To achieve so, LSGI scrutinizes each sliding window employing non-negative matrix factorization (NMF) combined with linear regression. With LSGI, we demonstrated the identification of spatially proximal yet opposite directed pathway gradients in a glioblastoma dataset. We further applied LSGI to 87 tumor ST datasets reported from nine published studies and identified both pan-cancer and tumor-type specific pathways with gradated expression patterns, such as epithelial mesenchymal transition, MHC complex, and hypoxia. The local gradients were further categorized according to their association to tumor-TME (tumor microenvironment) interface, highlighting the pathways related to spatial transcriptional intratumoral heterogeneity. We conclude that LSGI enables highly interpretable STG analysis which can reveal novel insights in tumor biology from the increasingly reported tumor ST datasets.
