## Supplementary Table 2 for "Interpretable Spatial Gradient Analysis for Spatial Transcriptomics Data"

	tumor.type	dataset	technology	Cluster	experiment	tumor.ratio.mean	tumor.ratio.cluster
bergenstrahle2021super_Human_squamous_cell_carcinoma_V10F24-015_C1_NMF_7	SquaCC	bergenstrahle2021	Visium	MP_1	bergenstrahle2021super_Human_squamous_cell_carcinoma_V10F24-015_C1	0.204324324	tumor.ratio.1
bergenstrahle2021super_Human_squamous_cell_carcinoma_V10F24-015_D1_NMF_4	SquaCC	bergenstrahle2021	Visium	MP_1	bergenstrahle2021super_Human_squamous_cell_carcinoma_V10F24-015_D1	0.533793103	tumor.ratio.3
bergenstrahle2021super_Human_squamous_cell_carcinoma_V10F24-015_A1_NMF_4	SquaCC	bergenstrahle2021	Visium	MP_1	bergenstrahle2021super_Human_squamous_cell_carcinoma_V10F24-015_A1	0.653333333	tumor.ratio.3
bergenstrahle2021super_Human_squamous_cell_carcinoma_V10F24-015_A1_NMF_7	SquaCC	bergenstrahle2021	Visium	MP_1	bergenstrahle2021super_Human_squamous_cell_carcinoma_V10F24-015_A1	0.586315789	tumor.ratio.3
bergenstrahle2021super_Human_squamous_cell_carcinoma_V10F24-015_A1_NMF_5	SquaCC	bergenstrahle2021	Visium	MP_1	bergenstrahle2021super_Human_squamous_cell_carcinoma_V10F24-015_A1	0.700327869	tumor.ratio.3
bergenstrahle2021super_Human_squamous_cell_carcinoma_V10F24-015_A1_NMF_6	SquaCC	bergenstrahle2021	Visium	MP_1	bergenstrahle2021super_Human_squamous_cell_carcinoma_V10F24-015_A1	0.459178082	tumor.ratio.2
bergenstrahle2021super_Human_squamous_cell_carcinoma_V10F24-015_C1_NMF_8	SquaCC	bergenstrahle2021	Visium	MP_1	bergenstrahle2021super_Human_squamous_cell_carcinoma_V10F24-015_C1	0.085714286	tumor.ratio.1
bergenstrahle2021super_Human_squamous_cell_carcinoma_V10F24-015_B1_NMF_8	SquaCC	bergenstrahle2021	Visium	MP_1	bergenstrahle2021super_Human_squamous_cell_carcinoma_V10F24-015_B1	0.189387755	tumor.ratio.1
bergenstrahle2021super_Human_squamous_cell_carcinoma_V10F24-015_D1_NMF_7	SquaCC	bergenstrahle2021	Visium	MP_1	bergenstrahle2021super_Human_squamous_cell_carcinoma_V10F24-015_D1	0.317073171	tumor.ratio.2
ji2020multimodal_GSM4565824_P4_rep2_10xvisium_NMF_7	SquaCC	ji2020	Visium	MP_1	ji2020multimodal_GSM4565824_P4_rep2_10xvisium	0.565714286	tumor.ratio.3
ji2020multimodal_GSM4565826_P6_rep2_10xvisium_NMF_5	SquaCC	ji2020	Visium	MP_1	ji2020multimodal_GSM4565826_P6_rep2_10xvisium	0.126666667	tumor.ratio.1
ji2020multimodal_GSM4565823_P4_rep1_10xvisium_NMF_8	SquaCC	ji2020	Visium	MP_1	ji2020multimodal_GSM4565823_P4_rep1_10xvisium	0.5	tumor.ratio.2
ji2020multimodal_GSM4565825_P6_rep1_10xvisium_NMF_5	SquaCC	ji2020	Visium	MP_1	ji2020multimodal_GSM4565825_P6_rep1_10xvisium	0.51804878	tumor.ratio.2
ji2020multimodal_GSM4565826_P6_rep2_10xvisium_NMF_6	SquaCC	ji2020	Visium	MP_1	ji2020multimodal_GSM4565826_P6_rep2_10xvisium	0.264	tumor.ratio.2
ji2020multimodal_GSM4284318_P2_rep3_ST_NMF_4	SquaCC	ji2020	ST	MP_1	ji2020multimodal_GSM4284318_P2_rep3_ST	0.262222222	tumor.ratio.2
ji2020multimodal_GSM4565823_P4_rep1_10xvisium_NMF_2	SquaCC	ji2020	Visium	MP_1	ji2020multimodal_GSM4565823_P4_rep1_10xvisium	0.653333333	tumor.ratio.3
ji2020multimodal_GSM4284325_P10_rep1_ST_NMF_4	SquaCC	ji2020	ST	MP_1	ji2020multimodal_GSM4284325_P10_rep1_ST	0.408	tumor.ratio.2
ji2020multimodal_GSM4284316_P2_rep1_ST_NMF_6	SquaCC	ji2020	ST	MP_1	ji2020multimodal_GSM4284316_P2_rep1_ST	0.41	tumor.ratio.2
ji2020multimodal_GSM4284326_P10_rep2_ST_NMF_2	SquaCC	ji2020	ST	MP_1	ji2020multimodal_GSM4284326_P10_rep2_ST	0.194666667	tumor.ratio.1
ji2020multimodal_GSM4284327_P10_rep3_ST_NMF_2	SquaCC	ji2020	ST	MP_1	ji2020multimodal_GSM4284327_P10_rep3_ST	0.395	tumor.ratio.2
ji2020multimodal_GSM4284321_P5_rep3_ST_NMF_3	SquaCC	ji2020	ST	MP_1	ji2020multimodal_GSM4284321_P5_rep3_ST	0.08	tumor.ratio.1
ji2020multimodal_GSM4284321_P5_rep3_ST_NMF_4	SquaCC	ji2020	ST	MP_1	ji2020multimodal_GSM4284321_P5_rep3_ST	0.005	tumor.ratio.1
ji2020multimodal_GSM4284323_P9_rep2_ST_NMF_4	SquaCC	ji2020	ST	MP_1	ji2020multimodal_GSM4284323_P9_rep2_ST	0.243333333	tumor.ratio.1
bergenstrahle2021super_Human_squamous_cell_carcinoma_V10F24-015_B1_NMF_5	SquaCC	bergenstrahle2021	Visium	MP_1	bergenstrahle2021super_Human_squamous_cell_carcinoma_V10F24-015_B1	0.13442623	tumor.ratio.1
ji2020multimodal_GSM4284327_P10_rep3_ST_NMF_1	SquaCC	ji2020	ST	MP_1	ji2020multimodal_GSM4284327_P10_rep3_ST	0.215	tumor.ratio.1
ji2020multimodal_GSM4565826_P6_rep2_10xvisium_NMF_8	SquaCC	ji2020	Visium	MP_1	ji2020multimodal_GSM4565826_P6_rep2_10xvisium	0.02	tumor.ratio.1
ji2020multimodal_GSM4284317_P2_rep2_ST_NMF_2	SquaCC	ji2020	ST	MP_1	ji2020multimodal_GSM4284317_P2_rep2_ST	0.6	tumor.ratio.3
ji2020multimodal_GSM4565823_P4_rep1_10xvisium_NMF_3	SquaCC	ji2020	Visium	MP_1	ji2020multimodal_GSM4565823_P4_rep1_10xvisium	0.653846154	tumor.ratio.3
ji2020multimodal_GSM4284317_P2_rep2_ST_NMF_1	SquaCC	ji2020	ST	MP_1	ji2020multimodal_GSM4284317_P2_rep2_ST	0.475	tumor.ratio.2
ji2020multimodal_GSM4565826_P6_rep2_10xvisium_NMF_1	SquaCC	ji2020	Visium	MP_1	ji2020multimodal_GSM4565826_P6_rep2_10xvisium	0.160769231	tumor.ratio.1
bergenstrahle2021super_Human_squamous_cell_carcinoma_V10F24-015_A1_NMF_2	SquaCC	bergenstrahle2021	Visium	MP_1	bergenstrahle2021super_Human_squamous_cell_carcinoma_V10F24-015_A1	0.548571429	tumor.ratio.3
ji2020multimodal_GSM4284317_P2_rep2_ST_NMF_7	SquaCC	ji2020	ST	MP_1	ji2020multimodal_GSM4284317_P2_rep2_ST	0.503333333	tumor.ratio.2
ji2020multimodal_GSM4565823_P4_rep1_10xvisium_NMF_1	SquaCC	ji2020	Visium	MP_1	ji2020multimodal_GSM4565823_P4_rep1_10xvisium	0.541428571	tumor.ratio.3
ji2020multimodal_GSM4284318_P2_rep3_ST_NMF_3	SquaCC	ji2020	ST	MP_1	ji2020multimodal_GSM4284318_P2_rep3_ST	0.693333333	tumor.ratio.3
ji2020multimodal_GSM4565825_P6_rep1_10xvisium_NMF_8	SquaCC	ji2020	Visium	MP_1	ji2020multimodal_GSM4565825_P6_rep1_10xvisium	0.606666667	tumor.ratio.3
bergenstrahle2021super_Human_squamous_cell_carcinoma_V10F24-015_B1_NMF_4	SquaCC	bergenstrahle2021	Visium	MP_1	bergenstrahle2021super_Human_squamous_cell_carcinoma_V10F24-015_B1	0.331304348	tumor.ratio.2
bergenstrahle2021super_Human_squamous_cell_carcinoma_V10F24-015_D1_NMF_5	SquaCC	bergenstrahle2021	Visium	MP_1	bergenstrahle2021super_Human_squamous_cell_carcinoma_V10F24-015_D1	0.573333333	tumor.ratio.3
ji2020multimodal_GSM4284318_P2_rep3_ST_NMF_7	SquaCC	ji2020	ST	MP_1	ji2020multimodal_GSM4284318_P2_rep3_ST	0.617777778	tumor.ratio.3
ji2020multimodal_GSM4565823_P4_rep1_10xvisium_NMF_6	SquaCC	ji2020	Visium	MP_1	ji2020multimodal_GSM4565823_P4_rep1_10xvisium	0.643636364	tumor.ratio.3
ji2020multimodal_GSM4565824_P4_rep2_10xvisium_NMF_4	SquaCC	ji2020	Visium	MP_1	ji2020multimodal_GSM4565824_P4_rep2_10xvisium	0.664761905	tumor.ratio.3
bergenstrahle2021super_Human_squamous_cell_carcinoma_V10F24-015_C1_NMF_6	SquaCC	bergenstrahle2021	Visium	MP_1	bergenstrahle2021super_Human_squamous_cell_carcinoma_V10F24-015_C1	0.081791045	tumor.ratio.1
bergenstrahle2021super_Human_squamous_cell_carcinoma_V10F24-015_C1_NMF_5	SquaCC	bergenstrahle2021	Visium	MP_1	bergenstrahle2021super_Human_squamous_cell_carcinoma_V10F24-015_C1	0.082711864	tumor.ratio.1
bergenstrahle2021super_Human_squamous_cell_carcinoma_V10F24-015_D1_NMF_6	SquaCC	bergenstrahle2021	Visium	MP_1	bergenstrahle2021super_Human_squamous_cell_carcinoma_V10F24-015_D1	0.4025	tumor.ratio.2
ji2020multimodal_GSM4565824_P4_rep2_10xvisium_NMF_1	SquaCC	ji2020	Visium	MP_1	ji2020multimodal_GSM4565824_P4_rep2_10xvisium	0.665454545	tumor.ratio.3
bergenstrahle2021super_Human_squamous_cell_carcinoma_V10F24-015_B1_NMF_6	SquaCC	bergenstrahle2021	Visium	MP_1	bergenstrahle2021super_Human_squamous_cell_carcinoma_V10F24-015_B1	0.207058824	tumor.ratio.1
bergenstrahle2021super_Human_squamous_cell_carcinoma_V10F24-015_C1_NMF_1	SquaCC	bergenstrahle2021	Visium	MP_1	bergenstrahle2021super_Human_squamous_cell_carcinoma_V10F24-015_C1	0.142424242	tumor.ratio.1
ji2020multimodal_GSM4284326_P10_rep2_ST_NMF_5	SquaCC	ji2020	ST	MP_1	ji2020multimodal_GSM4284326_P10_rep2_ST	0.431111111	tumor.ratio.2
bergenstrahle2021super_Human_squamous_cell_carcinoma_V10F24-015_D1_NMF_2	SquaCC	bergenstrahle2021	Visium	MP_1	bergenstrahle2021super_Human_squamous_cell_carcinoma_V10F24-015_D1	0.421176471	tumor.ratio.2
ji2020multimodal_GSM4284325_P10_rep1_ST_NMF_1	SquaCC	ji2020	ST	MP_1	ji2020multimodal_GSM4284325_P10_rep1_ST	0.325714286	tumor.ratio.2
ji2020multimodal_GSM4565824_P4_rep2_10xvisium_NMF_2	SquaCC	ji2020	Visium	MP_1	ji2020multimodal_GSM4565824_P4_rep2_10xvisium	0.792727273	tumor.ratio.3
ji2020multimodal_GSM4565823_P4_rep1_10xvisium_NMF_4	SquaCC	ji2020	Visium	MP_1	ji2020multimodal_GSM4565823_P4_rep1_10xvisium	0.630909091	tumor.ratio.3
ji2020multimodal_GSM4565824_P4_rep2_10xvisium_NMF_5	SquaCC	ji2020	Visium	MP_1	ji2020multimodal_GSM4565824_P4_rep2_10xvisium	0.714285714	tumor.ratio.3
berglund2018spatial_berglund2018spatial_ST_mel1_rep2_NMF_2	ProsC	berglund2018	ST	MP_2	berglund2018spatial_berglund2018spatial_ST_mel1_rep2	0.506666667	tumor.ratio.2
berglund2018spatial_berglund2018spatial_ST_mel1_rep1_NMF_4	ProsC	berglund2018	ST	MP_2	berglund2018spatial_berglund2018spatial_ST_mel1_rep1	0.165	tumor.ratio.1
berglund2018spatial_berglund2018spatial_ST_mel2_rep1_NMF_4	ProsC	berglund2018	ST	MP_2	berglund2018spatial_berglund2018spatial_ST_mel2_rep1	0.38	tumor.ratio.2
berglund2018spatial_berglund2018spatial_ST_mel2_rep2_NMF_3	ProsC	berglund2018	ST	MP_2	berglund2018spatial_berglund2018spatial_ST_mel2_rep2	0.822222222	tumor.ratio.3
berglund2018spatial_berglund2018spatial_ST_mel3_rep1_NMF_4	ProsC	berglund2018	ST	MP_2	berglund2018spatial_berglund2018spatial_ST_mel3_rep1	0.146666667	tumor.ratio.1
berglund2018spatial_berglund2018spatial_ST_mel3_rep2_NMF_3	ProsC	berglund2018	ST	MP_2	berglund2018spatial_berglund2018spatial_ST_mel3_rep2	0.24	tumor.ratio.1
berglund2018spatial_berglund2018spatial_ST_mel1_rep2_NMF_4	ProsC	berglund2018	ST	MP_2	berglund2018spatial_berglund2018spatial_ST_mel1_rep2	0	tumor.ratio.1
berglund2018spatial_berglund2018spatial_ST_mel2_rep1_NMF_3	ProsC	berglund2018	ST	MP_2	berglund2018spatial_berglund2018spatial_ST_mel2_rep1	0.6675	tumor.ratio.3
UKF313_T_ST_NMF_10	GBM	RaviGBM	Visium	MP_2	UKF313_T_ST	0.118095238	tumor.ratio.1
Barkley2022Cancer_GSM6177618_NYU_PDAC1_Vis_processed_NMF_8	PDAC	Barkley2022	Visium	MP_2	Barkley2022Cancer_GSM6177618_NYU_PDAC1_Vis_processed	0.508235294	tumor.ratio.2
berglund2018spatial_berglund2018spatial_ST_mel3_rep2_NMF_2	ProsC	berglund2018	ST	MP_2	berglund2018spatial_berglund2018spatial_ST_mel3_rep2	0.186666667	tumor.ratio.1
ICC-1L_NMF_6	PLC	WuPLC	Visium	MP_2	ICC-1L	0.462307692	tumor.ratio.2
berglund2018spatial_berglund2018spatial_ST_mel2_rep2_NMF_2	ProsC	berglund2018	ST	MP_2	berglund2018spatial_berglund2018spatial_ST_mel2_rep2	0.781818182	tumor.ratio.3
Barkley2022Cancer_GSM6177618_NYU_PDAC1_Vis_processed_NMF_7	PDAC	Barkley2022	Visium	MP_2	Barkley2022Cancer_GSM6177618_NYU_PDAC1_Vis_processed	0.497777778	tumor.ratio.2
Barkley2022Cancer_GSM6177623_NYU_UCEC3_Vis_processed_NMF_3	UCEC	Barkley2022	Visium	MP_2	Barkley2022Cancer_GSM6177623_NYU_UCEC3_Vis_processed	0.316842105	tumor.ratio.2
UKF262_T_ST_NMF_6	GBM	RaviGBM	Visium	MP_2	UKF262_T_ST	0.038571429	tumor.ratio.1
Gouin2021An_GSM5224027_MIBC_B1204_10xvisium_NMF_1	BladC	Gouin2021	Visium	MP_2	Gouin2021An_GSM5224027_MIBC_B1204_10xvisium	0.349787234	tumor.ratio.2
ji2020multimodal_GSM4284325_P10_rep1_ST_NMF_2	SquaCC	ji2020	ST	MP_2	ji2020multimodal_GSM4284325_P10_rep1_ST	0.733333333	tumor.ratio.3
ji2020multimodal_GSM4284327_P10_rep3_ST_NMF_3	SquaCC	ji2020	ST	MP_2	ji2020multimodal_GSM4284327_P10_rep3_ST	0.392	tumor.ratio.2
UKF243_T_ST_NMF_9	GBM	RaviGBM	Visium	MP_2	UKF243_T_ST	0.396666667	tumor.ratio.2
UKF259_T_ST_NMF_9	GBM	RaviGBM	Visium	MP_2	UKF259_T_ST	0.291428571	tumor.ratio.2
Gouin2021An_GSM5224028_MIBC_B8_10xvisium_NMF_6	BladC	Gouin2021	Visium	MP_2	Gouin2021An_GSM5224028_MIBC_B8_10xvisium	0.5696	tumor.ratio.3
HCC-4L_NMF_5	PLC	WuPLC	Visium	MP_2	HCC-4L	0.412727273	tumor.ratio.2
bergenstrahle2021super_human_ileum_V19T26-028_C1_NMF_10	IC	bergenstrahle2021	Visium	MP_2	bergenstrahle2021super_human_ileum_V19T26-028_C1	0.667741935	tumor.ratio.3
bergenstrahle2021super_human_ileum_V19T26-028_B1_NMF_10	IC	bergenstrahle2021	Visium	MP_2	bergenstrahle2021super_human_ileum_V19T26-028_B1	0.781666667	tumor.ratio.3
ji2020multimodal_GSM4565826_P6_rep2_10xvisium_NMF_4	SquaCC	ji2020	Visium	MP_2	ji2020multimodal_GSM4565826_P6_rep2_10xvisium	0.062325581	tumor.ratio.1
bergenstrahle2021super_human_ileum_V19T26-028_D1_NMF_10	IC	bergenstrahle2021	Visium	MP_2	bergenstrahle2021super_human_ileum_V19T26-028_D1	0.526060606	tumor.ratio.3
Gouin2021An_GSM5224027_MIBC_B1204_10xvisium_NMF_3	BladC	Gouin2021	Visium	MP_2	Gouin2021An_GSM5224027_MIBC_B1204_10xvisium	0.081142857	tumor.ratio.1
gracia2021genome_HGSC_V19T26-103_C1_NMF_7	OVCA	gracia2021	Visium	MP_2	gracia2021genome_HGSC_V19T26-103_C1	0.193580247	tumor.ratio.1
tenxvisium_intestinal_cancer_NMF_10	IC	tenx	Visium	MP_2	tenxvisium_intestinal_cancer	0.339534884	tumor.ratio.2
Barkley2022Cancer_GSM6177599_NYU_BRCA0_Vis_processed_NMF_8	BRCA	Barkley2022	Visium	MP_2	Barkley2022Cancer_GSM6177599_NYU_BRCA0_Vis_processed	0.304	tumor.ratio.2
Barkley2022Cancer_GSM6177618_NYU_PDAC1_Vis_processed_NMF_9	PDAC	Barkley2022	Visium	MP_2	Barkley2022Cancer_GSM6177618_NYU_PDAC1_Vis_processed	0.4	tumor.ratio.2
bergenstrahle2021super_Human_squamous_cell_carcinoma_V10F24-015_D1_NMF_8	SquaCC	bergenstrahle2021	Visium	MP_2	bergenstrahle2021super_Human_squamous_cell_carcinoma_V10F24-015_D1	0.397948718	tumor.ratio.2
gracia2021genome_HGSC_V19T26-103_A1_NMF_5	OVCA	gracia2021	Visium	MP_2	gracia2021genome_HGSC_V19T26-103_A1	0.062068966	tumor.ratio.1
ji2020multimodal_GSM4284326_P10_rep2_ST_NMF_3	SquaCC	ji2020	ST	MP_2	ji2020multimodal_GSM4284326_P10_rep2_ST	0.3525	tumor.ratio.2
tenxvisium_intestinal_cancer_NMF_7	IC	tenx	Visium	MP_2	tenxvisium_intestinal_cancer	0.2790625	tumor.ratio.2
UKF248_T_ST_NMF_10	GBM	RaviGBM	Visium	MP_2	UKF248_T_ST	0.265671642	tumor.ratio.2
UKF260_T_ST_NMF_7	GBM	RaviGBM	Visium	MP_2	UKF260_T_ST	0.58212766	tumor.ratio.3
UKF313_T_ST_NMF_7	GBM	RaviGBM	Visium	MP_2	UKF313_T_ST	0.484615385	tumor.ratio.2
Barkley2022Cancer_GSM6177607_NYU_GIST1_Vis_processed_NMF_3	GIST	Barkley2022	Visium	MP_2	Barkley2022Cancer_GSM6177607_NYU_GIST1_Vis_processed	0.032	tumor.ratio.1
bergenstrahle2021super_human_ileum_V19T26-028_A1_NMF_10	IC	bergenstrahle2021	Visium	MP_2	bergenstrahle2021super_human_ileum_V19T26-028_A1	0.579354839	tumor.ratio.3
bergenstrahle2021super_human_ileum_V19T26-028_C1_NMF_1	IC	bergenstrahle2021	Visium	MP_2	bergenstrahle2021super_human_ileum_V19T26-028_C1	0.698297872	tumor.ratio.3
bergenstrahle2021super_human_ileum_V19T26-028_B1_NMF_2	IC	bergenstrahle2021	Visium	MP_2	bergenstrahle2021super_human_ileum_V19T26-028_B1	0.552967033	tumor.ratio.3
cHC-1T_NMF_6	PLC	WuPLC	Visium	MP_2	cHC-1T	0.2035	tumor.ratio.1
gracia2021genome_HGSC_V19T26-103_A1_NMF_2	OVCA	gracia2021	Visium	MP_2	gracia2021genome_HGSC_V19T26-103_A1	0.1016	tumor.ratio.1
Barkley2022Cancer_GSM6177614_NYU_OVCA1_Vis_processed_NMF_2	OVCA	Barkley2022	Visium	MP_2	Barkley2022Cancer_GSM6177614_NYU_OVCA1_Vis_processed	0.282222222	tumor.ratio.2
bergenstrahle2021super_human_ileum_V19T26-028_B1_NMF_8	IC	bergenstrahle2021	Visium	MP_2	bergenstrahle2021super_human_ileum_V19T26-028_B1	0.494193548	tumor.ratio.2
gracia2021genome_HGSC_V19T26-103_D1_NMF_7	OVCA	gracia2021	Visium	MP_2	gracia2021genome_HGSC_V19T26-103_D1	0.209787234	tumor.ratio.1
gracia2021genome_HGSC_V19T26-103_B1_NMF_6	OVCA	gracia2021	Visium	MP_2	gracia2021genome_HGSC_V19T26-103_B1	0.138823529	tumor.ratio.1
cHC-1T_NMF_7	PLC	WuPLC	Visium	MP_2	cHC-1T	0.483287671	tumor.ratio.2
Barkley2022Cancer_GSM6177603_NYU_BRCA2_Vis_processed_NMF_9	BRCA	Barkley2022	Visium	MP_2	Barkley2022Cancer_GSM6177603_NYU_BRCA2_Vis_processed	0.129090909	tumor.ratio.1
HCC-2L_NMF_8	PLC	WuPLC	Visium	MP_2	HCC-2L	0.248510638	tumor.ratio.1
HCC-1L_NMF_7	PLC	WuPLC	Visium	MP_2	HCC-1L	0.313846154	tumor.ratio.2
ji2020multimodal_GSM4284321_P5_rep3_ST_NMF_2	SquaCC	ji2020	ST	MP_2	ji2020multimodal_GSM4284321_P5_rep3_ST	0.096	tumor.ratio.1
bergenstrahle2021super_human_ileum_V19T26-028_A1_NMF_2	IC	bergenstrahle2021	Visium	MP_2	bergenstrahle2021super_human_ileum_V19T26-028_A1	0.527428571	tumor.ratio.3
bergenstrahle2021super_human_ileum_V19T26-028_D1_NMF_1	IC	bergenstrahle2021	Visium	MP_2	bergenstrahle2021super_human_ileum_V19T26-028_D1	0.682857143	tumor.ratio.3
Gouin2021An_GSM5224027_MIBC_B1204_10xvisium_NMF_4	BladC	Gouin2021	Visium	MP_2	Gouin2021An_GSM5224027_MIBC_B1204_10xvisium	0.464615385	tumor.ratio.2
UKF266_T_ST_NMF_8	GBM	RaviGBM	Visium	MP_2	UKF266_T_ST	0.092258065	tumor.ratio.1
Barkley2022Cancer_GSM6177623_NYU_UCEC3_Vis_processed_NMF_6	UCEC	Barkley2022	Visium	MP_2	Barkley2022Cancer_GSM6177623_NYU_UCEC3_Vis_processed	0.398	tumor.ratio.2
bergenstrahle2021super_human_ileum_V19T26-028_C1_NMF_8	IC	bergenstrahle2021	Visium	MP_2	bergenstrahle2021super_human_ileum_V19T26-028_C1	0.419622642	tumor.ratio.2
Gouin2021An_GSM5224027_MIBC_B1204_10xvisium_NMF_6	BladC	Gouin2021	Visium	MP_2	Gouin2021An_GSM5224027_MIBC_B1204_10xvisium	0.0625	tumor.ratio.1
Gouin2021An_GSM5224030_MIBC_B371_10xvisium_NMF_3	BladC	Gouin2021	Visium	MP_2	Gouin2021An_GSM5224030_MIBC_B371_10xvisium	0.378666667	tumor.ratio.2
tenxvisium_breast_cancer_NMF_10	BRCA	tenx	Visium	MP_2	tenxvisium_breast_cancer	0.284307692	tumor.ratio.2
tenxvisium_breast_cancer_NMF_3	BRCA	tenx	Visium	MP_2	tenxvisium_breast_cancer	0.295696203	tumor.ratio.2
tenxvisium_intestinal_cancer_NMF_4	IC	tenx	Visium	MP_2	tenxvisium_intestinal_cancer	0.213170732	tumor.ratio.1
tenxvisium_intestinal_cancer_NMF_5	IC	tenx	Visium	MP_2	tenxvisium_intestinal_cancer	0.388979592	tumor.ratio.2
berglund2018spatial_berglund2018spatial_ST_mel3_rep1_NMF_2	ProsC	berglund2018	ST	MP_2	berglund2018spatial_berglund2018spatial_ST_mel3_rep1	0.333333333	tumor.ratio.2
tenxvisium_ovarian_cancer_NMF_7	OVCA	tenx	Visium	MP_2	tenxvisium_ovarian_cancer	0.375238095	tumor.ratio.2
Gouin2021An_GSM5224030_MIBC_B371_10xvisium_NMF_4	BladC	Gouin2021	Visium	MP_2	Gouin2021An_GSM5224030_MIBC_B371_10xvisium	0.392	tumor.ratio.2
Barkley2022Cancer_GSM6177599_NYU_BRCA0_Vis_processed_NMF_5	BRCA	Barkley2022	Visium	MP_2	Barkley2022Cancer_GSM6177599_NYU_BRCA0_Vis_processed	0.117714286	tumor.ratio.1
bergenstrahle2021super_human_ileum_V19T26-028_A1_NMF_8	IC	bergenstrahle2021	Visium	MP_2	bergenstrahle2021super_human_ileum_V19T26-028_A1	0.445581395	tumor.ratio.2
bergenstrahle2021super_human_ileum_V19T26-028_D1_NMF_9	IC	bergenstrahle2021	Visium	MP_2	bergenstrahle2021super_human_ileum_V19T26-028_D1	0.274929577	tumor.ratio.2
HCC-2L_NMF_2	PLC	WuPLC	Visium	MP_2	HCC-2L	0.151898734	tumor.ratio.1
ICC-1L_NMF_3	PLC	WuPLC	Visium	MP_2	ICC-1L	0.900722892	tumor.ratio.3
ji2020multimodal_GSM4284318_P2_rep3_ST_NMF_6	SquaCC	ji2020	ST	MP_2	ji2020multimodal_GSM4284318_P2_rep3_ST	0.284444444	tumor.ratio.2
ji2020multimodal_GSM4565825_P6_rep1_10xvisium_NMF_4	SquaCC	ji2020	Visium	MP_2	ji2020multimodal_GSM4565825_P6_rep1_10xvisium	0.337435897	tumor.ratio.2
tenxvisium_ovarian_cancer_NMF_4	OVCA	tenx	Visium	MP_2	tenxvisium_ovarian_cancer	0.203684211	tumor.ratio.1
UKF256_TI_ST_NMF_6	GBM	RaviGBM	Visium	MP_2	UKF256_TI_ST	0.0096	tumor.ratio.1
bergenstrahle2021super_human_ileum_V19T26-028_D1_NMF_7	IC	bergenstrahle2021	Visium	MP_2	bergenstrahle2021super_human_ileum_V19T26-028_D1	0.2256	tumor.ratio.1
bergenstrahle2021super_Human_squamous_cell_carcinoma_V10F24-015_B1_NMF_10	SquaCC	bergenstrahle2021	Visium	MP_2	bergenstrahle2021super_Human_squamous_cell_carcinoma_V10F24-015_B1	0.238947368	tumor.ratio.1
berglund2018spatial_berglund2018spatial_ST_mel3_rep1_NMF_3	ProsC	berglund2018	ST	MP_2	berglund2018spatial_berglund2018spatial_ST_mel3_rep1	0.44	tumor.ratio.2
Gouin2021An_GSM5224028_MIBC_B8_10xvisium_NMF_2	BladC	Gouin2021An	Visium	MP_2	Gouin2021An_GSM5224028_MIBC_B8_10xvisium	0.745882353	tumor.ratio.3
gracia2021genome_HGSC_V19T26-103_A1_NMF_3	OVCA	gracia2021	Visium	MP_2	gracia2021genome_HGSC_V19T26-103_A1	0.048988764	tumor.ratio.1
gracia2021genome_HGSC_V19T26-103_C1_NMF_1	OVCA	gracia2021	Visium	MP_2	gracia2021genome_HGSC_V19T26-103_C1	0.369230769	tumor.ratio.2
ICC-1L_NMF_5	PLC	WuPLC	Visium	MP_2	ICC-1L	0.609333333	tumor.ratio.3
ji2020multimodal_GSM4284317_P2_rep2_ST_NMF_5	SquaCC	ji2020	ST	MP_2	ji2020multimodal_GSM4284317_P2_rep2_ST	0.26	tumor.ratio.2
UKF248_T_ST_NMF_3	GBM	RaviGBM	Visium	MP_2	UKF248_T_ST	0.176716418	tumor.ratio.1
UKF269_T_ST_NMF_3	GBM	RaviGBM	Visium	MP_2	UKF269_T_ST	0.925714286	tumor.ratio.3
HCC-1L_NMF_2	PLC	WuPLC	Visium	MP_3	HCC-1L	0.030625	tumor.ratio.1
HCC-3L_NMF_2	PLC	WuPLC	Visium	MP_3	HCC-3L	0.1184	tumor.ratio.1
cHC-1T_NMF_10	PLC	WuPLC	Visium	MP_3	cHC-1T	0.101764706	tumor.ratio.1
cHC-1L_NMF_1	PLC	WuPLC	Visium	MP_3	cHC-1L	0.013333333	tumor.ratio.1
ICC-1L_NMF_1	PLC	WuPLC	Visium	MP_3	ICC-1L	0.168598131	tumor.ratio.1
HCC-1L_NMF_5	PLC	WuPLC	Visium	MP_3	HCC-1L	0.055	tumor.ratio.1
HCC-1L_NMF_4	PLC	WuPLC	Visium	MP_3	HCC-1L	0.29	tumor.ratio.2
HCC-3L_NMF_4	PLC	WuPLC	Visium	MP_3	HCC-3L	0.2824	tumor.ratio.2
HCC-3L_NMF_1	PLC	WuPLC	Visium	MP_3	HCC-3L	0.539	tumor.ratio.3
ICC-1L_NMF_7	PLC	WuPLC	Visium	MP_3	ICC-1L	0.314705882	tumor.ratio.2
HCC-4L_NMF_1	PLC	WuPLC	Visium	MP_3	HCC-4L	0.484255319	tumor.ratio.2
cHC-1L_NMF_3	PLC	WuPLC	Visium	MP_3	cHC-1L	0.021785714	tumor.ratio.1
HCC-1L_NMF_1	PLC	WuPLC	Visium	MP_3	HCC-1L	0.526829268	tumor.ratio.3
HCC-2L_NMF_5	PLC	WuPLC	Visium	MP_3	HCC-2L	0.023762376	tumor.ratio.1
HCC-1L_NMF_9	PLC	WuPLC	Visium	MP_3	HCC-1L	0.072131148	tumor.ratio.1
UKF255_T_ST_NMF_2	GBM	RaviGBM	Visium	MP_4	UKF255_T_ST	0.576888889	tumor.ratio.3
UKF243_T_ST_NMF_5	GBM	RaviGBM	Visium	MP_4	UKF243_T_ST	0.755471698	tumor.ratio.3
UKF259_T_ST_NMF_7	GBM	RaviGBM	Visium	MP_4	UKF259_T_ST	0.684081633	tumor.ratio.3
UKF334_T_ST_NMF_5	GBM	RaviGBM	Visium	MP_4	UKF334_T_ST	0.743013699	tumor.ratio.3
UKF255_T_ST_NMF_9	GBM	RaviGBM	Visium	MP_4	UKF255_T_ST	0.527619048	tumor.ratio.3
UKF255_T_ST_NMF_10	GBM	RaviGBM	Visium	MP_4	UKF255_T_ST	0.611111111	tumor.ratio.3
UKF275_T_ST_NMF_10	GBM	RaviGBM	Visium	MP_4	UKF275_T_ST	0.1992	tumor.ratio.1
UKF248_T_ST_NMF_2	GBM	RaviGBM	Visium	MP_4	UKF248_T_ST	0.143797468	tumor.ratio.1
UKF260_T_ST_NMF_5	GBM	RaviGBM	Visium	MP_4	UKF260_T_ST	0.620714286	tumor.ratio.3
UKF255_T_ST_NMF_6	GBM	RaviGBM	Visium	MP_4	UKF255_T_ST	0.644242424	tumor.ratio.3
UKF313_T_ST_NMF_6	GBM	RaviGBM	Visium	MP_4	UKF313_T_ST	0.140465116	tumor.ratio.1
Barkley2022Cancer_GSM6177603_NYU_BRCA2_Vis_processed_NMF_1	BRCA	Barkley2022	Visium	MP_4	Barkley2022Cancer_GSM6177603_NYU_BRCA2_Vis_processed	0.595692308	tumor.ratio.3
berglund2018spatial_berglund2018spatial_ST_mel1_rep1_NMF_1	ProsC	berglund2018	ST	MP_4	berglund2018spatial_berglund2018spatial_ST_mel1_rep1	0.42	tumor.ratio.2
UKF260_T_ST_NMF_8	GBM	RaviGBM	Visium	MP_4	UKF260_T_ST	0.5584	tumor.ratio.3
Gouin2021An_GSM5224028_MIBC_B8_10xvisium_NMF_1	BladC	Gouin2021An	Visium	MP_4	Gouin2021An_GSM5224028_MIBC_B8_10xvisium	0.344545455	tumor.ratio.2
Barkley2022Cancer_GSM6177614_NYU_OVCA1_Vis_processed_NMF_1	OVCA	Barkley2022	Visium	MP_4	Barkley2022Cancer_GSM6177614_NYU_OVCA1_Vis_processed	0.287619048	tumor.ratio.2
bergenstrahle2021super_human_ileum_V19T26-028_B1_NMF_9	IC	bergenstrahle2021	Visium	MP_5	bergenstrahle2021super_human_ileum_V19T26-028_B1	0.533493976	tumor.ratio.3
bergenstrahle2021super_human_ileum_V19T26-028_C1_NMF_9	IC	bergenstrahle2021	Visium	MP_5	bergenstrahle2021super_human_ileum_V19T26-028_C1	0.387027027	tumor.ratio.2
bergenstrahle2021super_human_ileum_V19T26-028_A1_NMF_4	IC	bergenstrahle2021	Visium	MP_5	bergenstrahle2021super_human_ileum_V19T26-028_A1	0.099417476	tumor.ratio.1
bergenstrahle2021super_human_ileum_V19T26-028_B1_NMF_5	IC	bergenstrahle2021	Visium	MP_5	bergenstrahle2021super_human_ileum_V19T26-028_B1	0.13	tumor.ratio.1
bergenstrahle2021super_human_ileum_V19T26-028_A1_NMF_9	IC	bergenstrahle2021	Visium	MP_5	bergenstrahle2021super_human_ileum_V19T26-028_A1	0.375238095	tumor.ratio.2
bergenstrahle2021super_human_ileum_V19T26-028_A1_NMF_1	IC	bergenstrahle2021	Visium	MP_5	bergenstrahle2021super_human_ileum_V19T26-028_A1	0.103829787	tumor.ratio.1
bergenstrahle2021super_human_ileum_V19T26-028_C1_NMF_4	IC	bergenstrahle2021	Visium	MP_5	bergenstrahle2021super_human_ileum_V19T26-028_C1	0.247619048	tumor.ratio.1
bergenstrahle2021super_human_ileum_V19T26-028_B1_NMF_1	IC	bergenstrahle2021	Visium	MP_5	bergenstrahle2021super_human_ileum_V19T26-028_B1	0.161886792	tumor.ratio.1
bergenstrahle2021super_human_ileum_V19T26-028_D1_NMF_2	IC	bergenstrahle2021	Visium	MP_5	bergenstrahle2021super_human_ileum_V19T26-028_D1	0.18	tumor.ratio.1
bergenstrahle2021super_human_ileum_V19T26-028_D1_NMF_5	IC	bergenstrahle2021	Visium	MP_5	bergenstrahle2021super_human_ileum_V19T26-028_D1	0.097826087	tumor.ratio.1
bergenstrahle2021super_human_ileum_V19T26-028_C1_NMF_3	IC	bergenstrahle2021	Visium	MP_5	bergenstrahle2021super_human_ileum_V19T26-028_C1	0.173675214	tumor.ratio.1
Barkley2022Cancer_GSM6177599_NYU_BRCA0_Vis_processed_NMF_2	BRCA	Barkley2022	Visium	MP_6	Barkley2022Cancer_GSM6177599_NYU_BRCA0_Vis_processed	0.1425	tumor.ratio.1
bergenstrahle2021super_human_ileum_V19T26-028_A1_NMF_3	IC	bergenstrahle2021	Visium	MP_6	bergenstrahle2021super_human_ileum_V19T26-028_A1	0.381132075	tumor.ratio.2
bergenstrahle2021super_human_ileum_V19T26-028_B1_NMF_3	IC	bergenstrahle2021	Visium	MP_6	bergenstrahle2021super_human_ileum_V19T26-028_B1	0.441445783	tumor.ratio.2
bergenstrahle2021super_human_ileum_V19T26-028_C1_NMF_2	IC	bergenstrahle2021	Visium	MP_6	bergenstrahle2021super_human_ileum_V19T26-028_C1	0.370958904	tumor.ratio.2
HCC-2L_NMF_9	PLC	WuPLC	Visium	MP_6	HCC-2L	0.027924528	tumor.ratio.1
cHC-1L_NMF_8	PLC	WuPLC	Visium	MP_6	cHC-1L	0.153230769	tumor.ratio.1
bergenstrahle2021super_human_ileum_V19T26-028_D1_NMF_4	IC	bergenstrahle2021	Visium	MP_6	bergenstrahle2021super_human_ileum_V19T26-028_D1	0.109677419	tumor.ratio.1
berglund2018spatial_berglund2018spatial_ST_mel1_rep1_NMF_3	ProsC	berglund2018	ST	MP_6	berglund2018spatial_berglund2018spatial_ST_mel1_rep1	0	tumor.ratio.1
tenxvisium_breast_cancer_NMF_2	BRCA	tenx	Visium	MP_6	tenxvisium_breast_cancer	0.215652174	tumor.ratio.1
bergenstrahle2021super_human_ileum_V19T26-028_D1_NMF_6	IC	bergenstrahle2021	Visium	MP_6	bergenstrahle2021super_human_ileum_V19T26-028_D1	0.188405797	tumor.ratio.1
Gouin2021An_GSM5224028_MIBC_B8_10xvisium_NMF_5	BladC	Gouin2021An	Visium	MP_6	Gouin2021An_GSM5224028_MIBC_B8_10xvisium	0.529032258	tumor.ratio.3
tenxvisium_intestinal_cancer_NMF_9	IC	tenx	Visium	MP_6	tenxvisium_intestinal_cancer	0.261538462	tumor.ratio.2
bergenstrahle2021super_Human_squamous_cell_carcinoma_V10F24-015_D1_NMF_1	SquaCC	bergenstrahle2021	Visium	MP_7	bergenstrahle2021super_Human_squamous_cell_carcinoma_V10F24-015_D1	0.1072	tumor.ratio.1
bergenstrahle2021super_Human_squamous_cell_carcinoma_V10F24-015_A1_NMF_1	SquaCC	bergenstrahle2021	Visium	MP_7	bergenstrahle2021super_Human_squamous_cell_carcinoma_V10F24-015_A1	0.764444444	tumor.ratio.3
bergenstrahle2021super_Human_squamous_cell_carcinoma_V10F24-015_C1_NMF_2	SquaCC	bergenstrahle2021	Visium	MP_7	bergenstrahle2021super_Human_squamous_cell_carcinoma_V10F24-015_C1	0.517333333	tumor.ratio.2
bergenstrahle2021super_Human_squamous_cell_carcinoma_V10F24-015_B1_NMF_3	SquaCC	bergenstrahle2021	Visium	MP_7	bergenstrahle2021super_Human_squamous_cell_carcinoma_V10F24-015_B1	0.128	tumor.ratio.1
bergenstrahle2021super_Human_squamous_cell_carcinoma_V10F24-015_B1_NMF_1	SquaCC	bergenstrahle2021	Visium	MP_7	bergenstrahle2021super_Human_squamous_cell_carcinoma_V10F24-015_B1	0.052266667	tumor.ratio.1
bergenstrahle2021super_Human_squamous_cell_carcinoma_V10F24-015_C1_NMF_3	SquaCC	bergenstrahle2021	Visium	MP_7	bergenstrahle2021super_Human_squamous_cell_carcinoma_V10F24-015_C1	0.56	tumor.ratio.3
ji2020multimodal_GSM4565824_P4_rep2_10xvisium_NMF_3	SquaCC	ji2020	Visium	MP_7	ji2020multimodal_GSM4565824_P4_rep2_10xvisium	0.616666667	tumor.ratio.3
Gouin2021An_GSM5224027_MIBC_B1204_10xvisium_NMF_2	BladC	Gouin2021	Visium	MP_7	Gouin2021An_GSM5224027_MIBC_B1204_10xvisium	0.669473684	tumor.ratio.3
UKF269_T_ST_NMF_2	GBM	RaviGBM	Visium	MP_8	UKF269_T_ST	0	tumor.ratio.1
UKF334_T_ST_NMF_2	GBM	RaviGBM	Visium	MP_8	UKF334_T_ST	0.208571429	tumor.ratio.1
UKF262_T_ST_NMF_3	GBM	RaviGBM	Visium	MP_8	UKF262_T_ST	0.298867925	tumor.ratio.2
UKF243_T_ST_NMF_8	GBM	RaviGBM	Visium	MP_8	UKF243_T_ST	0.264	tumor.ratio.2
UKF304_T_ST_NMF_1	GBM	RaviGBM	Visium	MP_8	UKF304_T_ST	0.349818182	tumor.ratio.2
UKF304_T_ST_NMF_3	GBM	RaviGBM	Visium	MP_8	UKF304_T_ST	0.43	tumor.ratio.2
UKF256_TI_ST_NMF_1	GBM	RaviGBM	Visium	MP_8	UKF256_TI_ST	0.308333333	tumor.ratio.2
bergenstrahle2021super_human_ileum_V19T26-028_D1_NMF_8	IC	bergenstrahle2021	Visium	MP_9	bergenstrahle2021super_human_ileum_V19T26-028_D1	0.749387755	tumor.ratio.3
bergenstrahle2021super_human_ileum_V19T26-028_C1_NMF_6	IC	bergenstrahle2021	Visium	MP_9	bergenstrahle2021super_human_ileum_V19T26-028_C1	0.837377049	tumor.ratio.3
bergenstrahle2021super_human_ileum_V19T26-028_A1_NMF_7	IC	bergenstrahle2021	Visium	MP_9	bergenstrahle2021super_human_ileum_V19T26-028_A1	0.616470588	tumor.ratio.3
bergenstrahle2021super_human_ileum_V19T26-028_B1_NMF_4	IC	bergenstrahle2021	Visium	MP_9	bergenstrahle2021super_human_ileum_V19T26-028_B1	0.678709677	tumor.ratio.3
Gouin2021An_GSM5224030_MIBC_B371_10xvisium_NMF_2	BladC	Gouin2021	Visium	MP_9	Gouin2021An_GSM5224030_MIBC_B371_10xvisium	0.416	tumor.ratio.2
tenxvisium_prostate_cancer_NMF_3	ProsC	tenx	Visium	MP_9	tenxvisium_prostate_cancer	0.0536	tumor.ratio.1
tenxvisium_intestinal_cancer_NMF_6	IC	tenx	Visium	MP_9	tenxvisium_intestinal_cancer	0.389545455	tumor.ratio.2
ji2020multimodal_GSM4565823_P4_rep1_10xvisium_NMF_10	SquaCC	ji2020	Visium	MP_10	ji2020multimodal_GSM4565823_P4_rep1_10xvisium	0.324444444	tumor.ratio.2
ji2020multimodal_GSM4565824_P4_rep2_10xvisium_NMF_9	SquaCC	ji2020	Visium	MP_10	ji2020multimodal_GSM4565824_P4_rep2_10xvisium	0.617777778	tumor.ratio.3
bergenstrahle2021super_Human_squamous_cell_carcinoma_V10F24-015_C1_NMF_10	SquaCC	bergenstrahle2021	Visium	MP_10	bergenstrahle2021super_Human_squamous_cell_carcinoma_V10F24-015_C1	0.028717949	tumor.ratio.1
bergenstrahle2021super_Human_squamous_cell_carcinoma_V10F24-015_A1_NMF_9	SquaCC	bergenstrahle2021	Visium	MP_10	bergenstrahle2021super_Human_squamous_cell_carcinoma_V10F24-015_A1	0.724285714	tumor.ratio.3
bergenstrahle2021super_Human_squamous_cell_carcinoma_V10F24-015_B1_NMF_9	SquaCC	bergenstrahle2021	Visium	MP_10	bergenstrahle2021super_Human_squamous_cell_carcinoma_V10F24-015_B1	0.3024	tumor.ratio.2
ji2020multimodal_GSM4284325_P10_rep1_ST_NMF_6	SquaCC	ji2020	ST	MP_10	ji2020multimodal_GSM4284325_P10_rep1_ST	0.554285714	tumor.ratio.3
tenxvisium_prostate_acinar_cell_carcinoma_NMF_1	PACC	tenx	Visium	MP_11	tenxvisium_prostate_acinar_cell_carcinoma	0.500952381	tumor.ratio.2
tenxvisium_prostate_acinar_cell_carcinoma_NMF_2	PACC	tenx	Visium	MP_11	tenxvisium_prostate_acinar_cell_carcinoma	0.551466667	tumor.ratio.3
tenxvisium_prostate_cancer_NMF_1	ProsC	tenx	Visium	MP_11	tenxvisium_prostate_cancer	0.4735	tumor.ratio.2
tenxvisium_prostate_acinar_cell_carcinoma_NMF_4	PACC	tenx	Visium	MP_11	tenxvisium_prostate_acinar_cell_carcinoma	0.502857143	tumor.ratio.2
tenxvisium_prostate_acinar_cell_carcinoma_NMF_3	PACC	tenx	Visium	MP_11	tenxvisium_prostate_acinar_cell_carcinoma	0.564	tumor.ratio.3
tenxvisium_prostate_acinar_cell_carcinoma_NMF_5	PACC	tenx	Visium	MP_11	tenxvisium_prostate_acinar_cell_carcinoma	0.667096774	tumor.ratio.3
bergenstrahle2021super_human_ileum_V19T26-028_A1_NMF_6	IC	bergenstrahle2021	Visium	MP_12	bergenstrahle2021super_human_ileum_V19T26-028_A1	0.4425	tumor.ratio.2
UKF260_T_ST_NMF_2	GBM	RaviGBM	Visium	MP_12	UKF260_T_ST	0.620952381	tumor.ratio.3
Barkley2022Cancer_GSM6177623_NYU_UCEC3_Vis_processed_NMF_1	UCEC	Barkley2022	Visium	MP_12	Barkley2022Cancer_GSM6177623_NYU_UCEC3_Vis_processed	0.466976744	tumor.ratio.2
Barkley2022Cancer_GSM6177612_NYU_LIHC1_Vis_processed_NMF_3	LIHC	Barkley2022	Visium	MP_12	Barkley2022Cancer_GSM6177612_NYU_LIHC1_Vis_processed	0.272	tumor.ratio.2
UKF313_T_ST_NMF_1	GBM	RaviGBM	Visium	MP_12	UKF313_T_ST	0.214857143	tumor.ratio.1
bergenstrahle2021super_Human_squamous_cell_carcinoma_V10F24-015_D1_NMF_3	SquaCC	bergenstrahle2021	Visium	MP_13	bergenstrahle2021super_Human_squamous_cell_carcinoma_V10F24-015_D1	0.236774194	tumor.ratio.1
bergenstrahle2021super_Human_squamous_cell_carcinoma_V10F24-015_C1_NMF_4	SquaCC	bergenstrahle2021	Visium	MP_13	bergenstrahle2021super_Human_squamous_cell_carcinoma_V10F24-015_C1	0.383529412	tumor.ratio.2
bergenstrahle2021super_Human_squamous_cell_carcinoma_V10F24-015_B1_NMF_2	SquaCC	bergenstrahle2021	Visium	MP_13	bergenstrahle2021super_Human_squamous_cell_carcinoma_V10F24-015_B1	0.102285714	tumor.ratio.1
bergenstrahle2021super_Human_squamous_cell_carcinoma_V10F24-015_A1_NMF_3	SquaCC	bergenstrahle2021	Visium	MP_13	bergenstrahle2021super_Human_squamous_cell_carcinoma_V10F24-015_A1	0.472444444	tumor.ratio.2
bergenstrahle2021super_Human_squamous_cell_carcinoma_V10F24-015_B1_NMF_7	SquaCC	bergenstrahle2021	Visium	MP_13	bergenstrahle2021super_Human_squamous_cell_carcinoma_V10F24-015_B1	0.106046512	tumor.ratio.1
UKF243_T_ST_NMF_6	GBM	RaviGBM	Visium	MP_14	UKF243_T_ST	0.732142857	tumor.ratio.3
UKF260_T_ST_NMF_6	GBM	RaviGBM	Visium	MP_14	UKF260_T_ST	0.565116279	tumor.ratio.3
UKF304_T_ST_NMF_6	GBM	RaviGBM	Visium	MP_14	UKF304_T_ST	0.044745763	tumor.ratio.1
UKF255_T_ST_NMF_3	GBM	RaviGBM	Visium	MP_14	UKF255_T_ST	0.556410256	tumor.ratio.3
berglund2018spatial_berglund2018spatial_ST_mel2_rep2_NMF_4	ProsC	berglund2018	ST	MP_15	berglund2018spatial_berglund2018spatial_ST_mel2_rep2	0.685714286	tumor.ratio.3
berglund2018spatial_berglund2018spatial_ST_mel2_rep1_NMF_2	ProsC	berglund2018	ST	MP_15	berglund2018spatial_berglund2018spatial_ST_mel2_rep1	0.657333333	tumor.ratio.3
berglund2018spatial_berglund2018spatial_ST_mel2_rep1_NMF_1	ProsC	berglund2018	ST	MP_15	berglund2018spatial_berglund2018spatial_ST_mel2_rep1	0.488888889	tumor.ratio.2
berglund2018spatial_berglund2018spatial_ST_mel2_rep2_NMF_1	ProsC	berglund2018	ST	MP_15	berglund2018spatial_berglund2018spatial_ST_mel2_rep2	0.809230769	tumor.ratio.3
UKF266_T_ST_NMF_5	GBM	RaviGBM	Visium	MP_16	UKF266_T_ST	0.669850746	tumor.ratio.3
UKF243_T_ST_NMF_3	GBM	RaviGBM	Visium	MP_16	UKF243_T_ST	0.707234043	tumor.ratio.3
UKF262_T_ST_NMF_4	GBM	RaviGBM	Visium	MP_16	UKF262_T_ST	0.065945946	tumor.ratio.1
UKF262_T_ST_NMF_1	GBM	RaviGBM	Visium	MP_16	UKF262_T_ST	0.057333333	tumor.ratio.1
UKF260_T_ST_NMF_1	GBM	RaviGBM	Visium	MP_16	UKF260_T_ST	0.703571429	tumor.ratio.3
UKF260_T_ST_NMF_3	GBM	RaviGBM	Visium	MP_16	UKF260_T_ST	0.628148148	tumor.ratio.3
UKF275_T_ST_NMF_5	GBM	RaviGBM	Visium	MP_16	UKF275_T_ST	0.315918367	tumor.ratio.2
Barkley2022Cancer_GSM6177603_NYU_BRCA2_Vis_processed_NMF_5	BRCA	Barkley2022	Visium	MP_17	Barkley2022Cancer_GSM6177603_NYU_BRCA2_Vis_processed	0.330833333	tumor.ratio.2
Barkley2022Cancer_GSM6177603_NYU_BRCA2_Vis_processed_NMF_10	BRCA	Barkley2022	Visium	MP_17	Barkley2022Cancer_GSM6177603_NYU_BRCA2_Vis_processed	0.32	tumor.ratio.2
Barkley2022Cancer_GSM6177599_NYU_BRCA0_Vis_processed_NMF_6	BRCA	Barkley2022	Visium	MP_17	Barkley2022Cancer_GSM6177599_NYU_BRCA0_Vis_processed	0.186666667	tumor.ratio.1
Barkley2022Cancer_GSM6177618_NYU_PDAC1_Vis_processed_NMF_2	PDAC	Barkley2022	Visium	MP_18	Barkley2022Cancer_GSM6177618_NYU_PDAC1_Vis_processed	0.317894737	tumor.ratio.2
tenxvisium_intestinal_cancer_NMF_2	IC	tenx	Visium	MP_18	tenxvisium_intestinal_cancer	0.349090909	tumor.ratio.2
tenxvisium_ovarian_cancer_NMF_10	OVCA	tenx	Visium	MP_18	tenxvisium_ovarian_cancer	0.246292135	tumor.ratio.1
UKF313_T_ST_NMF_5	GBM	RaviGBM	Visium	MP_18	UKF313_T_ST	0.072	tumor.ratio.1
ji2020multimodal_GSM4284316_P2_rep1_ST_NMF_5	SquaCC	ji2020	ST	MP_18	ji2020multimodal_GSM4284316_P2_rep1_ST	0.117142857	tumor.ratio.1
tenxvisium_cervical_cancer_NMF_10	CERVC	tenx	Visium	MP_19	tenxvisium_cervical_cancer	0.932631579	tumor.ratio.3
tenxvisium_breast_cancer_NMF_8	BRCA	tenx	Visium	MP_19	tenxvisium_breast_cancer	0.300451128	tumor.ratio.2
tenxvisium_ovarian_cancer_NMF_6	OVCA	tenx	Visium	MP_19	tenxvisium_ovarian_cancer	0.321904762	tumor.ratio.2
ji2020multimodal_GSM4565825_P6_rep1_10xvisium_NMF_7	SquaCC	ji2020	Visium	MP_19	ji2020multimodal_GSM4565825_P6_rep1_10xvisium	0.186896552	tumor.ratio.1
ji2020multimodal_GSM4565826_P6_rep2_10xvisium_NMF_7	SquaCC	ji2020	Visium	MP_19	ji2020multimodal_GSM4565826_P6_rep2_10xvisium	0	tumor.ratio.1
Barkley2022Cancer_GSM6177599_NYU_BRCA0_Vis_processed_NMF_1	BRCA	Barkley2022	Visium	Unclustered	Barkley2022Cancer_GSM6177599_NYU_BRCA0_Vis_processed	0.337647059	tumor.ratio.2
Barkley2022Cancer_GSM6177599_NYU_BRCA0_Vis_processed_NMF_4	BRCA	Barkley2022	Visium	Unclustered	Barkley2022Cancer_GSM6177599_NYU_BRCA0_Vis_processed	0.4075	tumor.ratio.2
Barkley2022Cancer_GSM6177601_NYU_BRCA1_Vis_processed_NMF_1	BRCA	Barkley2022	Visium	Unclustered	Barkley2022Cancer_GSM6177601_NYU_BRCA1_Vis_processed	0.546666667	tumor.ratio.3
Barkley2022Cancer_GSM6177601_NYU_BRCA1_Vis_processed_NMF_2	BRCA	Barkley2022	Visium	Unclustered	Barkley2022Cancer_GSM6177601_NYU_BRCA1_Vis_processed	0.113333333	tumor.ratio.1
Barkley2022Cancer_GSM6177603_NYU_BRCA2_Vis_processed_NMF_2	BRCA	Barkley2022	Visium	Unclustered	Barkley2022Cancer_GSM6177603_NYU_BRCA2_Vis_processed	0.68	tumor.ratio.3
Barkley2022Cancer_GSM6177603_NYU_BRCA2_Vis_processed_NMF_3	BRCA	Barkley2022	Visium	Unclustered	Barkley2022Cancer_GSM6177603_NYU_BRCA2_Vis_processed	0.473333333	tumor.ratio.2
Barkley2022Cancer_GSM6177603_NYU_BRCA2_Vis_processed_NMF_4	BRCA	Barkley2022	Visium	Unclustered	Barkley2022Cancer_GSM6177603_NYU_BRCA2_Vis_processed	0.19	tumor.ratio.1
Barkley2022Cancer_GSM6177607_NYU_GIST1_Vis_processed_NMF_2	GIST	Barkley2022	Visium	Unclustered	Barkley2022Cancer_GSM6177607_NYU_GIST1_Vis_processed	0.219512195	tumor.ratio.1
Barkley2022Cancer_GSM6177607_NYU_GIST1_Vis_processed_NMF_5	GIST	Barkley2022	Visium	Unclustered	Barkley2022Cancer_GSM6177607_NYU_GIST1_Vis_processed	0.023396226	tumor.ratio.1
Barkley2022Cancer_GSM6177609_NYU_GIST2_Vis_processed_NMF_3	GIST	Barkley2022	Visium	Unclustered	Barkley2022Cancer_GSM6177609_NYU_GIST2_Vis_processed	0.71027027	tumor.ratio.3
Barkley2022Cancer_GSM6177614_NYU_OVCA1_Vis_processed_NMF_5	OVCA	Barkley2022	Visium	Unclustered	Barkley2022Cancer_GSM6177614_NYU_OVCA1_Vis_processed	0.418947368	tumor.ratio.2
Barkley2022Cancer_GSM6177617_NYU_OVCA3_Vis_processed_NMF_1	OVCA	Barkley2022	Visium	Unclustered	Barkley2022Cancer_GSM6177617_NYU_OVCA3_Vis_processed	0.32	tumor.ratio.2
Barkley2022Cancer_GSM6177617_NYU_OVCA3_Vis_processed_NMF_3	OVCA	Barkley2022	Visium	Unclustered	Barkley2022Cancer_GSM6177617_NYU_OVCA3_Vis_processed	0.448888889	tumor.ratio.2
Barkley2022Cancer_GSM6177617_NYU_OVCA3_Vis_processed_NMF_4	OVCA	Barkley2022	Visium	Unclustered	Barkley2022Cancer_GSM6177617_NYU_OVCA3_Vis_processed	0.332	tumor.ratio.2
Barkley2022Cancer_GSM6177618_NYU_PDAC1_Vis_processed_NMF_6	PDAC	Barkley2022	Visium	Unclustered	Barkley2022Cancer_GSM6177618_NYU_PDAC1_Vis_processed	0.5264	tumor.ratio.3
Barkley2022Cancer_GSM6177623_NYU_UCEC3_Vis_processed_NMF_2	UCEC	Barkley2022	Visium	Unclustered	Barkley2022Cancer_GSM6177623_NYU_UCEC3_Vis_processed	0.392	tumor.ratio.2
Barkley2022Cancer_GSM6177623_NYU_UCEC3_Vis_processed_NMF_4	UCEC	Barkley2022	Visium	Unclustered	Barkley2022Cancer_GSM6177623_NYU_UCEC3_Vis_processed	0.386666667	tumor.ratio.2
Barkley2022Cancer_GSM6177623_NYU_UCEC3_Vis_processed_NMF_5	UCEC	Barkley2022	Visium	Unclustered	Barkley2022Cancer_GSM6177623_NYU_UCEC3_Vis_processed	0.461666667	tumor.ratio.2
bergenstrahle2021super_human_ileum_V19T26-028_A1_NMF_5	IC	bergenstrahle2021	Visium	Unclustered	bergenstrahle2021super_human_ileum_V19T26-028_A1	0.466666667	tumor.ratio.2
bergenstrahle2021super_human_ileum_V19T26-028_B1_NMF_7	IC	bergenstrahle2021	Visium	Unclustered	bergenstrahle2021super_human_ileum_V19T26-028_B1	0.280727273	tumor.ratio.2
bergenstrahle2021super_Human_squamous_cell_carcinoma_V10F24-015_A1_NMF_10	SquaCC	bergenstrahle2021	Visium	Unclustered	bergenstrahle2021super_Human_squamous_cell_carcinoma_V10F24-015_A1	0.438974359	tumor.ratio.2
bergenstrahle2021super_Human_squamous_cell_carcinoma_V10F24-015_A1_NMF_8	SquaCC	bergenstrahle2021	Visium	Unclustered	bergenstrahle2021super_Human_squamous_cell_carcinoma_V10F24-015_A1	0.461176471	tumor.ratio.2
berglund2018spatial_berglund2018spatial_ST_mel1_rep2_NMF_1	ProsC	berglund2018	ST	Unclustered	berglund2018spatial_berglund2018spatial_ST_mel1_rep2	0.618181818	tumor.ratio.3
berglund2018spatial_berglund2018spatial_ST_mel3_rep1_NMF_1	ProsC	berglund2018	ST	Unclustered	berglund2018spatial_berglund2018spatial_ST_mel3_rep1	0.32	tumor.ratio.2
berglund2018spatial_berglund2018spatial_ST_mel3_rep2_NMF_1	ProsC	berglund2018	ST	Unclustered	berglund2018spatial_berglund2018spatial_ST_mel3_rep2	0.18	tumor.ratio.1
berglund2018spatial_berglund2018spatial_ST_mel4_rep1_NMF_2	ProsC	berglund2018	ST	Unclustered	berglund2018spatial_berglund2018spatial_ST_mel4_rep1	0.746666667	tumor.ratio.3
berglund2018spatial_berglund2018spatial_ST_prostate_P1_NMF_4	ProsC	berglund2018	ST	Unclustered	berglund2018spatial_berglund2018spatial_ST_prostate_P1	0.515294118	tumor.ratio.2
berglund2018spatial_berglund2018spatial_ST_prostate_P3_NMF_2	ProsC	berglund2018	ST	Unclustered	berglund2018spatial_berglund2018spatial_ST_prostate_P3	0.15	tumor.ratio.1
berglund2018spatial_berglund2018spatial_ST_prostate_P3_NMF_6	ProsC	berglund2018	ST	Unclustered	berglund2018spatial_berglund2018spatial_ST_prostate_P3	0.5825	tumor.ratio.3
cHC-1L_NMF_2	PLC	WuPLC	Visium	Unclustered	cHC-1L	0.429565217	tumor.ratio.2
cHC-1T_NMF_1	PLC	WuPLC	Visium	Unclustered	cHC-1T	0.721709402	tumor.ratio.3
cHC-1T_NMF_3	PLC	WuPLC	Visium	Unclustered	cHC-1T	0.311666667	tumor.ratio.2
Gouin2021An_GSM5224027_MIBC_B1204_10xvisium_NMF_5	BladC	Gouin2021	Visium	Unclustered	Gouin2021An_GSM5224027_MIBC_B1204_10xvisium	0.027368421	tumor.ratio.1
Gouin2021An_GSM5224028_MIBC_B8_10xvisium_NMF_4	BladC	Gouin2021	Visium	Unclustered	Gouin2021An_GSM5224028_MIBC_B8_10xvisium	0.323333333	tumor.ratio.2
Gouin2021An_GSM5224029_MIBC_B72_10xvisium_NMF_6	BladC	Gouin2021	Visium	Unclustered	Gouin2021An_GSM5224029_MIBC_B72_10xvisium	0.5968	tumor.ratio.3
Gouin2021An_GSM5224030_MIBC_B371_10xvisium_NMF_1	BladC	Gouin2021	Visium	Unclustered	Gouin2021An_GSM5224030_MIBC_B371_10xvisium	0.346666667	tumor.ratio.2
Gouin2021An_GSM5224030_MIBC_B371_10xvisium_NMF_5	BladC	Gouin2021	Visium	Unclustered	Gouin2021An_GSM5224030_MIBC_B371_10xvisium	0.414545455	tumor.ratio.2
gracia2021genome_HGSC_V19T26-103_A1_NMF_1	OVCA	gracia2021	Visium	Unclustered	gracia2021genome_HGSC_V19T26-103_A1	0.149777778	tumor.ratio.1
gracia2021genome_HGSC_V19T26-103_B1_NMF_1	OVCA	gracia2021	Visium	Unclustered	gracia2021genome_HGSC_V19T26-103_B1	0.247123288	tumor.ratio.1
gracia2021genome_HGSC_V19T26-103_B1_NMF_3	OVCA	gracia2021	Visium	Unclustered	gracia2021genome_HGSC_V19T26-103_B1	0.0965625	tumor.ratio.1
gracia2021genome_HGSC_V19T26-103_D1_NMF_1	OVCA	gracia2021	Visium	Unclustered	gracia2021genome_HGSC_V19T26-103_D1	0.373571429	tumor.ratio.2
HCC-2L_NMF_1	PLC	WuPLC	Visium	Unclustered	HCC-2L	0.614545455	tumor.ratio.3
HCC-2L_NMF_3	PLC	WuPLC	Visium	Unclustered	HCC-2L	0.555692308	tumor.ratio.3
HCC-3L_NMF_8	PLC	WuPLC	Visium	Unclustered	HCC-3L	0.026666667	tumor.ratio.1
ji2020multimodal_GSM4284318_P2_rep3_ST_NMF_5	SquaCC	ji2020	ST	Unclustered	ji2020multimodal_GSM4284318_P2_rep3_ST	0.444	tumor.ratio.2
ji2020multimodal_GSM4284319_P5_rep1_ST_NMF_3	SquaCC	ji2020	ST	Unclustered	ji2020multimodal_GSM4284319_P5_rep1_ST	0.512	tumor.ratio.2
ji2020multimodal_GSM4284320_P5_rep2_ST_NMF_1	SquaCC	ji2020	ST	Unclustered	ji2020multimodal_GSM4284320_P5_rep2_ST	0.53	tumor.ratio.3
ji2020multimodal_GSM4284320_P5_rep2_ST_NMF_4	SquaCC	ji2020	ST	Unclustered	ji2020multimodal_GSM4284320_P5_rep2_ST	0.472	tumor.ratio.2
ji2020multimodal_GSM4284321_P5_rep3_ST_NMF_1	SquaCC	ji2020	ST	Unclustered	ji2020multimodal_GSM4284321_P5_rep3_ST	0.06	tumor.ratio.1
ji2020multimodal_GSM4565823_P4_rep1_10xvisium_NMF_5	SquaCC	ji2020	Visium	Unclustered	ji2020multimodal_GSM4565823_P4_rep1_10xvisium	0.804705882	tumor.ratio.3
ji2020multimodal_GSM4565824_P4_rep2_10xvisium_NMF_8	SquaCC	ji2020	Visium	Unclustered	ji2020multimodal_GSM4565824_P4_rep2_10xvisium	0.68	tumor.ratio.3
tenxvisium_breast_cancer_NMF_1	BRCA	tenx	Visium	Unclustered	tenxvisium_breast_cancer	0.391428571	tumor.ratio.2
tenxvisium_breast_cancer_NMF_4	BRCA	tenx	Visium	Unclustered	tenxvisium_breast_cancer	0.300923077	tumor.ratio.2
tenxvisium_breast_cancer_NMF_5	BRCA	tenx	Visium	Unclustered	tenxvisium_breast_cancer	0.271052632	tumor.ratio.2
tenxvisium_breast_cancer_NMF_6	BRCA	tenx	Visium	Unclustered	tenxvisium_breast_cancer	0.170909091	tumor.ratio.1
tenxvisium_breast_cancer_NMF_9	BRCA	tenx	Visium	Unclustered	tenxvisium_breast_cancer	0.188333333	tumor.ratio.1
tenxvisium_cervical_cancer_NMF_1	CERVC	tenx	Visium	Unclustered	tenxvisium_cervical_cancer	0.903013699	tumor.ratio.3
tenxvisium_cervical_cancer_NMF_2	CERVC	tenx	Visium	Unclustered	tenxvisium_cervical_cancer	0.776969697	tumor.ratio.3
tenxvisium_cervical_cancer_NMF_3	CERVC	tenx	Visium	Unclustered	tenxvisium_cervical_cancer	0.750588235	tumor.ratio.3
tenxvisium_cervical_cancer_NMF_4	CERVC	tenx	Visium	Unclustered	tenxvisium_cervical_cancer	0.822822086	tumor.ratio.3
tenxvisium_cervical_cancer_NMF_6	CERVC	tenx	Visium	Unclustered	tenxvisium_cervical_cancer	0.820363636	tumor.ratio.3
tenxvisium_cervical_cancer_NMF_7	CERVC	tenx	Visium	Unclustered	tenxvisium_cervical_cancer	0.86122449	tumor.ratio.3
tenxvisium_cervical_cancer_NMF_9	CERVC	tenx	Visium	Unclustered	tenxvisium_cervical_cancer	0.934794521	tumor.ratio.3
tenxvisium_intestinal_cancer_NMF_1	IC	tenx	Visium	Unclustered	tenxvisium_intestinal_cancer	0.389357798	tumor.ratio.2
tenxvisium_intestinal_cancer_NMF_3	IC	tenx	Visium	Unclustered	tenxvisium_intestinal_cancer	0.358305085	tumor.ratio.2
tenxvisium_intestinal_cancer_NMF_8	IC	tenx	Visium	Unclustered	tenxvisium_intestinal_cancer	0.389019608	tumor.ratio.2
tenxvisium_ovarian_cancer_NMF_1	OVCA	tenx	Visium	Unclustered	tenxvisium_ovarian_cancer	0.194285714	tumor.ratio.1
tenxvisium_ovarian_cancer_NMF_3	OVCA	tenx	Visium	Unclustered	tenxvisium_ovarian_cancer	0.360555556	tumor.ratio.2
tenxvisium_ovarian_cancer_NMF_8	OVCA	tenx	Visium	Unclustered	tenxvisium_ovarian_cancer	0.293333333	tumor.ratio.2
tenxvisium_prostate_acinar_cell_carcinoma_NMF_9	PACC	tenx	Visium	Unclustered	tenxvisium_prostate_acinar_cell_carcinoma	0.489275362	tumor.ratio.2
tenxvisium_prostate_cancer_NMF_6	ProsC	tenx	Visium	Unclustered	tenxvisium_prostate_cancer	0.16	tumor.ratio.1
UKF243_T_ST_NMF_1	GBM	RaviGBM	Visium	Unclustered	UKF243_T_ST	0.6	tumor.ratio.3
UKF243_T_ST_NMF_2	GBM	RaviGBM	Visium	Unclustered	UKF243_T_ST	0.739701493	tumor.ratio.3
UKF243_T_ST_NMF_4	GBM	RaviGBM	Visium	Unclustered	UKF243_T_ST	0.758367347	tumor.ratio.3
UKF243_T_ST_NMF_7	GBM	RaviGBM	Visium	Unclustered	UKF243_T_ST	0.791666667	tumor.ratio.3
UKF248_T_ST_NMF_1	GBM	RaviGBM	Visium	Unclustered	UKF248_T_ST	0.169756098	tumor.ratio.1
UKF248_T_ST_NMF_4	GBM	RaviGBM	Visium	Unclustered	UKF248_T_ST	0.127777778	tumor.ratio.1
UKF248_T_ST_NMF_6	GBM	RaviGBM	Visium	Unclustered	UKF248_T_ST	0.135862069	tumor.ratio.1
UKF248_T_ST_NMF_7	GBM	RaviGBM	Visium	Unclustered	UKF248_T_ST	0.16	tumor.ratio.1
UKF255_T_ST_NMF_1	GBM	RaviGBM	Visium	Unclustered	UKF255_T_ST	0.615652174	tumor.ratio.3
UKF255_T_ST_NMF_5	GBM	RaviGBM	Visium	Unclustered	UKF255_T_ST	0.619622642	tumor.ratio.3
UKF255_T_ST_NMF_7	GBM	RaviGBM	Visium	Unclustered	UKF255_T_ST	0.610909091	tumor.ratio.3
UKF259_T_ST_NMF_2	GBM	RaviGBM	Visium	Unclustered	UKF259_T_ST	0.451724138	tumor.ratio.2
UKF266_T_ST_NMF_2	GBM	RaviGBM	Visium	Unclustered	UKF266_T_ST	0.583225806	tumor.ratio.3
UKF269_T_ST_NMF_1	GBM	RaviGBM	Visium	Unclustered	UKF269_T_ST	0.361764706	tumor.ratio.2
UKF269_T_ST_NMF_5	GBM	RaviGBM	Visium	Unclustered	UKF269_T_ST	0	tumor.ratio.1
UKF269_T_ST_NMF_7	GBM	RaviGBM	Visium	Unclustered	UKF269_T_ST	0.271428571	tumor.ratio.2
UKF334_T_ST_NMF_1	GBM	RaviGBM	Visium	Unclustered	UKF334_T_ST	0.635909091	tumor.ratio.3
UKF334_T_ST_NMF_3	GBM	RaviGBM	Visium	Unclustered	UKF334_T_ST	0.705822785	tumor.ratio.3
UKF334_T_ST_NMF_4	GBM	RaviGBM	Visium	Unclustered	UKF334_T_ST	0.774782609	tumor.ratio.3
