## Supplementary Table 1 for "Interpretable Spatial Gradient Analysis for Spatial Transcriptomics Data"

dataset	technology	experiment	tumor.type	Source
Barkley2022Cancer	Visium	Barkley2022Cancer_GSM6177599_NYU_BRCA0_Vis_processed	BRCA	SODB
Barkley2022Cancer	Visium	Barkley2022Cancer_GSM6177601_NYU_BRCA1_Vis_processed	BRCA	SODB
Barkley2022Cancer	Visium	Barkley2022Cancer_GSM6177603_NYU_BRCA2_Vis_processed	BRCA	SODB
Barkley2022Cancer	Visium	Barkley2022Cancer_GSM6177607_NYU_GIST1_Vis_processed	GIST	SODB
Barkley2022Cancer	Visium	Barkley2022Cancer_GSM6177609_NYU_GIST2_Vis_processed	GIST	SODB
Barkley2022Cancer	Visium	Barkley2022Cancer_GSM6177612_NYU_LIHC1_Vis_processed	LIHC	SODB
Barkley2022Cancer	Visium	Barkley2022Cancer_GSM6177614_NYU_OVCA1_Vis_processed	OVCA	SODB
Barkley2022Cancer	Visium	Barkley2022Cancer_GSM6177617_NYU_OVCA3_Vis_processed	OVCA	SODB
Barkley2022Cancer	Visium	Barkley2022Cancer_GSM6177618_NYU_PDAC1_Vis_processed	PDAC	SODB
Barkley2022Cancer	Visium	Barkley2022Cancer_GSM6177623_NYU_UCEC3_Vis_processed	UCEC	SODB
bergenstrahle2021super	Visium	bergenstrahle2021super_human_ileum_V19T26-028_A1	IC	SODB
bergenstrahle2021super	Visium	bergenstrahle2021super_human_ileum_V19T26-028_B1	IC	SODB
bergenstrahle2021super	Visium	bergenstrahle2021super_human_ileum_V19T26-028_C1	IC	SODB
bergenstrahle2021super	Visium	bergenstrahle2021super_human_ileum_V19T26-028_D1	IC	SODB
bergenstrahle2021super	Visium	bergenstrahle2021super_Human_squamous_cell_carcinoma_V10F24-015_A1	SquaCC	SODB
bergenstrahle2021super	Visium	bergenstrahle2021super_Human_squamous_cell_carcinoma_V10F24-015_B1	SquaCC	SODB
bergenstrahle2021super	Visium	bergenstrahle2021super_Human_squamous_cell_carcinoma_V10F24-015_C1	SquaCC	SODB
bergenstrahle2021super	Visium	bergenstrahle2021super_Human_squamous_cell_carcinoma_V10F24-015_D1	SquaCC	SODB
berglund2018ProsC	ST	berglund2018spatial_berglund2018spatial_ST_mel1_rep1	ProsC	SODB
berglund2018ProsC	ST	berglund2018spatial_berglund2018spatial_ST_mel1_rep2	ProsC	SODB
berglund2018ProsC	ST	berglund2018spatial_berglund2018spatial_ST_mel2_rep1	ProsC	SODB
berglund2018ProsC	ST	berglund2018spatial_berglund2018spatial_ST_mel2_rep2	ProsC	SODB
berglund2018ProsC	ST	berglund2018spatial_berglund2018spatial_ST_mel3_rep1	ProsC	SODB
berglund2018ProsC	ST	berglund2018spatial_berglund2018spatial_ST_mel3_rep2	ProsC	SODB
berglund2018ProsC	ST	berglund2018spatial_berglund2018spatial_ST_mel4_rep1	ProsC	SODB
berglund2018ProsC	ST	berglund2018spatial_berglund2018spatial_ST_mel4_rep2	ProsC	SODB
berglund2018ProsC	ST	berglund2018spatial_berglund2018spatial_ST_prostate_P1	ProsC	SODB
berglund2018ProsC	ST	berglund2018spatial_berglund2018spatial_ST_prostate_P2	ProsC	SODB
berglund2018ProsC	ST	berglund2018spatial_berglund2018spatial_ST_prostate_P3	ProsC	SODB
berglund2018ProsC	ST	berglund2018spatial_berglund2018spatial_ST_prostate_P4	ProsC	SODB
berglund2018ProsC	ST	berglund2018spatial_berglund2018spatial_ST_prostate_Patient2_E2	ProsC	SODB
berglund2018ProsC	ST	berglund2018spatial_berglund2018spatial_ST_prostate_Patient3_D1	ProsC	SODB
WuPLC	Visium	cHC-1L	PLC	Link_from_paper
WuPLC	Visium	cHC-1T	PLC	Link_from_paper
Gouin2021An	Visium	Gouin2021An_GSM5224027_MIBC_B1204_10xvisium	BladC	SODB
Gouin2021An	Visium	Gouin2021An_GSM5224028_MIBC_B8_10xvisium	BladC	SODB
Gouin2021An	Visium	Gouin2021An_GSM5224029_MIBC_B72_10xvisium	BladC	SODB
Gouin2021An	Visium	Gouin2021An_GSM5224030_MIBC_B371_10xvisium	BladC	SODB
gracia2021genome	Visium	gracia2021genome_HGSC_V19T26-103_A1	OVCA	SODB
gracia2021genome	Visium	gracia2021genome_HGSC_V19T26-103_B1	OVCA	SODB
gracia2021genome	Visium	gracia2021genome_HGSC_V19T26-103_C1	OVCA	SODB
gracia2021genome	Visium	gracia2021genome_HGSC_V19T26-103_D1	OVCA	SODB
WuPLC	Visium	HCC-1L	PLC	Link_from_paper
WuPLC	Visium	HCC-2L	PLC	Link_from_paper
WuPLC	Visium	HCC-3L	PLC	Link_from_paper
WuPLC	Visium	HCC-4L	PLC	Link_from_paper
WuPLC	Visium	ICC-1L	PLC	Link_from_paper
ji2020multimodal	ST	ji2020multimodal_GSM4284316_P2_rep1_ST	SquaCC	SODB
ji2020multimodal	ST	ji2020multimodal_GSM4284317_P2_rep2_ST	SquaCC	SODB
ji2020multimodal	ST	ji2020multimodal_GSM4284318_P2_rep3_ST	SquaCC	SODB
ji2020multimodal	ST	ji2020multimodal_GSM4284319_P5_rep1_ST	SquaCC	SODB
ji2020multimodal	ST	ji2020multimodal_GSM4284320_P5_rep2_ST	SquaCC	SODB
ji2020multimodal	ST	ji2020multimodal_GSM4284321_P5_rep3_ST	SquaCC	SODB
ji2020multimodal	ST	ji2020multimodal_GSM4284323_P9_rep1_ST	SquaCC	SODB
ji2020multimodal	ST	ji2020multimodal_GSM4284323_P9_rep2_ST	SquaCC	SODB
ji2020multimodal	ST	ji2020multimodal_GSM4284323_P9_rep1_ST	SquaCC	SODB
ji2020multimodal	ST	ji2020multimodal_GSM4284325_P10_rep1_ST	SquaCC	SODB
ji2020multimodal	ST	ji2020multimodal_GSM4284326_P10_rep2_ST	SquaCC	SODB
ji2020multimodal	ST	ji2020multimodal_GSM4284327_P10_rep3_ST	SquaCC	SODB
ji2020multimodal	Visium	ji2020multimodal_GSM4565823_P4_rep1_10xvisium	SquaCC	SODB
ji2020multimodal	Visium	ji2020multimodal_GSM4565824_P4_rep2_10xvisium	SquaCC	SODB
ji2020multimodal	Visium	ji2020multimodal_GSM4565825_P6_rep1_10xvisium	SquaCC	SODB
ji2020multimodal	Visium	ji2020multimodal_GSM4565826_P6_rep2_10xvisium	SquaCC	SODB
tenx	Visium	tenxvisium_breast_cancer	BRCA	CompanyWebsite
tenx	Visium	tenxvisium_cervical_cancer	CERVC	CompanyWebsite
tenx	Visium	tenxvisium_intestinal_cancer	IC	CompanyWebsite
tenx	Visium	tenxvisium_ovarian_cancer	OVCA	CompanyWebsite
tenx	Visium	tenxvisium_prostate_acinar_cell_carcinoma	PACC	CompanyWebsite
tenx	Visium	tenxvisium_prostate_cancer	ProsC	CompanyWebsite
RaviGBM	Visium	UKF242_T_ST	GBM	Link_from_paper
RaviGBM	Visium	UKF243_T_ST	GBM	Link_from_paper
RaviGBM	Visium	UKF248_T_ST	GBM	Link_from_paper
RaviGBM	Visium	UKF251_T_ST	GBM	Link_from_paper
RaviGBM	Visium	UKF255_T_ST	GBM	Link_from_paper
RaviGBM	Visium	UKF256_TI_ST	GBM	Link_from_paper
RaviGBM	Visium	UKF259_T_ST	GBM	Link_from_paper
RaviGBM	Visium	UKF260_T_ST	GBM	Link_from_paper
RaviGBM	Visium	UKF262_T_ST	GBM	Link_from_paper
RaviGBM	Visium	UKF266_T_ST	GBM	Link_from_paper
RaviGBM	Visium	UKF268_IDHMutant_T_ST	GBM	Link_from_paper
RaviGBM	Visium	UKF269_T_ST	GBM	Link_from_paper
RaviGBM	Visium	UKF270_IDHMutant_T_ST	GBM	Link_from_paper
RaviGBM	Visium	UKF275_T_ST	GBM	Link_from_paper
RaviGBM	Visium	UKF296_T_ST	GBM	Link_from_paper
RaviGBM	Visium	UKF304_T_ST	GBM	Link_from_paper
RaviGBM	Visium	UKF313_T_ST	GBM	Link_from_paper
RaviGBM	Visium	UKF334_T_ST	GBM	Link_from_paper
